# Molecular signatures of altered energy metabolism and circadian rhythm perturbations in a model of extra-nigral Synucleinopathy

**DOI:** 10.1101/2024.09.27.615378

**Authors:** Lin Lin, Nanna M. Jensen, Sara A. Ferreira, Alberto Delaidelli, Diana Gomes Moreira, Ole A. Ahlgreen, Mette Richner, Poul H. Sorensen, Marina Romero-Ramos, Christian B. Vægter, Poul H. Jensen, Ian R. Mackenzie, Jens R. Nyengaard, Asad Jan

**Affiliations:** Department of Biomedicine, Aarhus University, Høegh-Guldbergs Gade 10, DK-8000 Aarhus Denmark; Danish Research Institute of Translational Neuroscience (DANDRITE), Aarhus University, Ole Worms Allé 3, DK-8000 Aarhus C, Denmark; Department of Clinical Medicine, Aarhus University, Palle Juul-Jensens Boulevard 35, DK-8200 Aarhus, Denmark; Core Center for Molecular Morphology, Section for Stereology and Microscopy Department of Clinical Medicine, Aarhus University, DK-8200 Aarhus N, Denmark; Department of Pathology and Laboratory Medicine, 2211 Wesbrook Mall, Vancouver, BC V6T 2B5, Canada; British Columbia Cancer Research Centre, Vancouver, BC V5Z 1L3 Canada

**Keywords:** Parkinson Disease, Αlpha-Synuclein, Spatial Transcriptomics, Mitochondrial Metabolism, Circadian Rhythm

## Abstract

A pathological role of alpha-Synuclein (aSyn) aggregation in the central nervous system (CNS) is a recognized feature in Parkinson disease (PD) and related neurodegenerative conditions termed synucleinopathies. In order to characterize the cellular response in CNS to incipient and advanced aSyn pathology, we applied spatial transcriptomics on brain sections derived from a transgenic mouse model (M83^+/+^ line, *Prnp-SNCA*A53T*) in which aSyn aggregation was induced in a prion-like fashion through hindlimb intramuscular delivery of pre-formed fibrillar (PFF) murine aSyn. Our spatially-resolved transcriptomics (ST) data point to unique perturbations in brain energy metabolism during the progression of aSyn pathology, such that the early stage of aSyn aggregate pathology activates molecular pathways controlling metabolic flux through glycolysis, oxidative phosphorylation and fatty acid metabolism. In contrast, the ST data indicate a profound decline in mitochondrial metabolism in the brains of symptomatic animals with advanced aSyn pathology. The latter stage was also associated with drastic reduction in mRNA translation machinery, along with aberrant expression of molecular drivers involved in RNA splicing and inflammatory response. Intriguingly, our ST data also point to perturbed regulation of circadian rhythm, was corroborated by increased immunodetection of CREB-binding protein (a modulator of core clock machinery) in the brains of symptomatic animals, and transcriptional upregulation of *CREBBP* in 4 independent PD microarray datasets. Collectively, we anticipate that our findings offer novel opportunities in knowledge translation for mechanism-based drug discovery and biomarkers in neurodegenerative synucleinopathies.
