## Supplementary material for "Molecular signatures of altered energy metabolism and circadian rhythm perturbations in a model of extra-nigral Synucleinopathy": Table S2

### Sheet: Sheet1
TABLE S2	Overview of the differentially exprssed gene modules/groups in the ST dataset
REGION	PONS	MIDBRAIN	WM	CP	CEREBELLUM	THALAMUS	H. THALAMUS	CORTEX	TREND		PONS (Region with abundant Synuclein pathology)		THALAMUS (Region with sparse Synuclein pathology)
MODULE	NUMBER OF DGEs (Log2 FC ≥±0.25, p=≤0.05								ES vs. Ctrl	LS vs. ES	GO PROCESS	GO TERMS	GO PROCESS	GO TERMS
1	1	6	2	1	2	4	0	1	DOWN	DOWN	GO:0051965, GO:0098742, GO:0007157	Positive regulation of synapse assembly, Cell-cell adhesion via plasma-membrane adhesion molecules, Heterophilic cell-cell adhesion via plasma membrane cell adhesion molecules	GO:0002181	Cytoplasmic translation
2	493	624	660	539	530	469	105	629	NS	DOWN	GO:0003735, GO:0005198, GO:0015078, GO:0019899, GO:0015399, GO:0044877	Structural constituent of ribosome, Structural molecule activity, Proton transmembrane transporter activity, Enzyme binding, Primary active transmembrane transporter activity, Protein-containing complex binding	GO:0002181, GO:0006119, GO:1901566, GO:0009060, GO:0045333	Cytoplasmic translation, Oxidative phosphorylation, Organonitrogen compound biosynthetic process , Aerobic respiration, Cellular respiration
3	410	99	92	171	144	145	35	129	UP	DOWN	GO:0006119, GO:0006091, GO:0046034, GO:0009060, GO:0045333	Oxidative phosphorylation, Generation of precursor metabolites and energy, ATP metabolic process, Aerobic respiration, Cellular respiration	GO:0050804, GO:0051049, GO:0032879, GO:0051234, GO:0065008	Modulation of chemical synaptic transmission, Regulation of transport, Regulation of localization, Establishment of localization, Regulation of biological quality
4	20	21	6	22	33	10	8	20	DOWN	NS	GO:0060322, GO:0001505, GO:0007420, GO:0006836, GO:0007611	Head development, Regulation of neurotransmitter levels, Brain development, Neurotransmitter transport, Learning or memory	GO:0002181, GO:0006412	Cytoplasmic translation, Translation
5	19468	19412	19390	19344	19377	19376	19954	19292	NS	NS	GO:0008152, GO:0051641, GO:0046907, GO:0051649, GO:0044237	Metabolic process, Cellular localization, Intracellular transport, Establishment of localization in cell, Cellular metabolic process	GO:0008152, GO:0044237, GO:0071704, GO:0044238, GO:1901564	Metabolic process, Cellular metabolic process, Organic substance metabolic process, Primary metabolic process, Organonitrogen compound metabolic process
6	17	29	14	113	27	114	268	49	UP	NS	GO:0006119, GO:0042776, GO:0042773, GO:0044281, GO:0042775	Oxidative phosphorylation, Proton motive force-driven mitochondrial ATP synthesis, ATP synthesis coupled electron transport, Small molecule metabolic process, Mitochondrial ATP synthesis coupled electron transport	GO:0007268, GO:0099536, GO:0007267, GO:0042391, GO:0007399	Chemical synaptic transmission, Synaptic signaling, Cell-cell signaling, Regulation of membrane potential, Nervous system development
7	59	70	51	46	123	32	6	31	DOWN	UP	GO:0007399, GO:0032502, GO:0007275, GO:0048731, GO:0048856	Nervous system development, Developmental process, Multicellular organism development, System development, Anatomical structure development	GO:0007017, GO:0000122, GO:0032508, GO:0000226, GO:0051253	Microtubule-based process, Negative regulation of transcription by RNA polymerase II, DNA duplex unwinding, Microtubule cytoskeleton organization, Negative regulation of RNA metabolic process
8	369	265	315	294	295	377	154	377	NS	UP	GO:0048522, GO:0016043, GO:0071840, GO:0048518, GO:0051173	Positive regulation of cellular process, Cellular component organization, Cellular component organization or biogenesis, Positive regulation of biological process, Positive regulation of nitrogen compound metabolic process	GO:0007399, GO:0007275, GO:0016043, GO:0048731, GO:0071840	Nervous system development, Multicellular organism development, Cellular component organization, System development, Cellular component organization or biogenesis
9	1	5	1	1	0	4	1	3	UP	UP	GO:0032981, GO:0042776, GO:0022900, GO:0022904, GO:0006120	Mitochondrial respiratory chain complex I assembly, Proton motive force-driven mitochondrial ATP synthesis, Electron transport chain, Respiratory electron transport chain, Mitochondrial electron transport, NADH to ubiquinone	GO:0007214, GO:0098957	Gamma-aminobutyric acid signaling pathway, Anterograde axonal transport of mitochondrion
ABRREVIATIONS:
WM= White Matter; CP= Choroid Plexus; Ctrl= Controls (PBS); ES= early stage (PFF, DPI-45); LS= Late stage (PFF, DPI-75), NS= Not significant
